# Integrated Transcriptomic and Metabolomic Profiling of Sheep Ovarian Tissues Confer their association in Fecundity associated Pathways

**DOI:** 10.1101/2023.12.19.572136

**Authors:** Salsabeel Yousuf, Waqar Afzal Malik, Hui Feng, Tianyi Liu, Lingli Xie, Xiangyang Miao

**Affiliations:** State Key Laboratory of Animal Biotech Breeding, Institute of Animal Sciences, Chinese Academy of Agricultural Sciences, Beijing, 100193, China; Agricultural Genomics Institute at Shenzhen, Chinese Academy of Agricultural Sciences, Shenzhen, 518120, China

**Keywords:** ovarian tissue, metabolomic profiling, positive/negative ion mode, combined ion mode, expression profiling, differentially expressed metabolites, differentially expressed genes

## Abstract

**Background:** Low fertility is considered the major constraint in sheep rearing industry depending on several factors like, estrus cycle, ovulation rate and litter size but fecundity of ewe plays a key role in sheep reproduction, influenced by several intrinsic and extrinsic factors. However, genetic improvements of traits associated with reproduction through conventional breeding is a very complex and slow process. In current study, we went through a comprehensive integration of high throughput transcriptomic and metabolomics approaches to understand the role of key regulatory genes and metabolites in fecundity of two different and widely raised sheep breeds (Small Tail Han & Dolang) in different regions of China.

**Result:** UPLC/MS/MS system based metabolomic profiling of ovarian tissue from both breeds results into the identification of 1,423 metabolites, including 542 DEMs (379 upregulated and 163 downregulated). Integration of metabolomics and transcriptomics data identified 48 pathways contributed by 37 genes and 85 metabolites through regulatory network analysis. Functional enrichment analysis showed significantly enriched pathways associated with fecundity including Riboflavin metabolism, xenobiotics, bile acid biosynthesis, and Drug metabolism, which produces hormones for regulation of ovarian function, ovulation, and establishment of pregnancy. Further, analyzed two restrictive constrained plots analyzed via multivariate statistical analysis. In one plot complement component C3 associated with Leukotriene D4, and Uridine 5’-diphosphate involved in the processes of Neuroactive legend receptor interaction pathway and in second plot IFNGR1 associated with Progesterone, Fumaric acid, and Cortisone involved in the processes of cancer pathway and any disruptions in hormonal balance may induce cancer, which can affect fertility, menstrual cycles, and overall reproductive health.

**Conclusion:** Expression profiling, functional enrichments, co-expression network analysis and integrated transcriptome-metabolome data showed gene-metabolite association in energy metabolism, Inflammation, and drug metabolism, all of which play a role in ovarian physiology and ovarian metabolic disorders. Identification and validation of genes, metabolites, and gene-metabolite interactions will help to elucidate the regulatory mechanisms and pathways underlying sheep fecundity and could be leveraged to improve reproductive traits.

**Graphical Abstract: Scheme of Study:** 
