## Supplemental Table 2 for "Integrated Transcriptomic and Metabolomic Profiling of Sheep Ovarian Tissues Confer their association in Fecundity associated Pathways"

### Sheet: Correlation top 20
S-adenosyl-1,8-diamino-3-thiooctane	PC(18:3(9Z,12Z,15Z)/20:0)	1-Oleoyl-sn-glycero-3-phosphocholine	3-pyridinecarboxaldehyde adenine dinucleotide	NADP	2'-Deoxyadenosine	Glutathione	Cer 18:0;3/18:0;1	2-Methylguanosine	Glutathione episulfonium ion	Zearalenone	4-Amino-5-hydroxymethyl-2-methylpyrimidine	Sucrose-6-phosphate	Porphobilinogen	Arbutin 6-phosphate	Petunidin 3-O-(acetylglucoside)	2-Succinyl-5-enolpyruvyl-6-hydroxy-3-cyclohexene-1-carboxylate	Resolvin D2	PS(16:0/18:1(9Z))	CDP-DG(18:1(11Z)/16:0)
S-adenosyl-1,8-diamino-3-thiooctane	0	0.345039	0.945273	0.935468	0.250483	0.84787	0.370386	0.992675	0.216776	0.00119978	0.196276	0.335124	0.398666	0.231347	0.63851	0.473441	0.0678114	0.636427	0.486574	0.469894
PC(18:3(9Z,12Z,15Z)/20:0)	0.345039	0	0.233686	0.573514	0.185742	0.0131987	0.361339	0.524079	0.244702	0.0271262	0.000875972	0.793493	0.214212	4.79e-05	0.390435	0.542017	0.046365	0.876899	0.280778	0.718839
1-Oleoyl-sn-glycero-3-phosphocholine	0.945273	0.233686	0	0.000485878	0.000253601	0.00312691	0.000134504	4.42e-05	0.000400784	0.662158	0.997094	0.00636236	0.000118508	0.561292	6.04e-06	0.000294581	0.593283	0.00107721	2.08e-05	0.00272033
3-pyridinecarboxaldehyde adenine dinucleotide	0.935468	0.573514	0.000485878	0	0.0174847	0.0089003	0.00332735	8.85e-05	0.0161438	0.633997	0.97646	0.0040049	0.00310911	0.79048	0.00248952	0.00227908	0.979565	0.00588217	0.0043855	0.0509547
NADP	0.250483	0.185742	0.000253601	0.0174847	0	0.0402166	1.07e-06	0.00262503	1.16e-08	0.594682	0.897636	0.00368913	9.33e-07	0.546903	6.2e-06	4.97e-05	0.703619	0.00717467	1.98e-06	0.0066749
2'-Deoxyadenosine	0.84787	0.0131987	0.00312691	0.0089003	0.0402166	0	0.0248981	0.00779836	0.0445676	0.673888	0.13502	0.280265	0.0107767	0.0778474	0.0284374	0.0740744	0.502557	0.178152	0.0251991	0.277675
Glutathione	0.370386	0.361339	0.000134504	0.00332735	1.07e-06	0.0248981	0	0.000633494	1.47e-07	0.76148	0.887456	0.000770089	6.09e-09	0.840137	5.1e-07	7.39e-05	0.694823	0.00409375	3.08e-05	0.0111106
Cer 18:0;3/18:0;1	0.992675	0.524079	4.42e-05	8.85e-05	0.00262503	0.00779836	0.000633494	0	0.00320184	0.624434	0.976282	0.00193401	0.000552382	0.887462	0.000140217	0.000180951	0.590221	0.00665083	0.000134284	0.00491854
2-Methylguanosine	0.216776	0.244702	0.000400784	0.0161438	1.16e-08	0.0445676	1.47e-07	0.00320184	0	0.599919	0.972324	0.00266511	3.84e-07	0.670318	6.09e-06	0.000237646	0.734805	0.00409496	3.87e-05	0.00747131
Glutathione episulfonium ion	0.00119978	0.0271262	0.662158	0.633997	0.594682	0.673888	0.76148	0.624434	0.599919	0	0.00359287	0.831606	0.66947	0.0183244	0.934859	0.968393	0.00137533	0.550624	0.969628	0.781738
Zearalenone	0.196276	0.000875972	0.997094	0.97646	0.897636	0.13502	0.887456	0.976282	0.972324	0.00359287	0	0.51623	0.93561	4.8e-05	0.813942	0.901568	0.000701448	0.539012	0.929462	0.761832
4-Amino-5-hydroxymethyl-2-methylpyrimidine	0.335124	0.793493	0.00636236	0.0040049	0.00368913	0.280265	0.000770089	0.00193401	0.00266511	0.831606	0.51623	0	0.00451168	0.599637	0.00054475	0.000146983	0.596879	0.000162811	0.00188369	0.00259617
Sucrose-6-phosphate	0.398666	0.214212	0.000118508	0.00310911	9.33e-07	0.0107767	6.09e-09	0.000552382	3.84e-07	0.66947	0.93561	0.00451168	0	0.664844	4.74e-06	0.000273894	0.779664	0.0139454	3.88e-05	0.020397
Porphobilinogen	0.231347	4.79e-05	0.561292	0.79048	0.546903	0.0778474	0.840137	0.887462	0.670318	0.0183244	4.8e-05	0.599637	0.664844	0	0.886562	0.821457	0.0050369	0.959233	0.550878	0.870319
Arbutin 6-phosphate	0.63851	0.390435	6.04e-06	0.00248952	6.2e-06	0.0284374	5.1e-07	0.000140217	6.09e-06	0.934859	0.813942	0.00054475	4.74e-06	0.886562	0	1.34e-05	0.551276	0.0007988	1.19e-05	0.00166583
Petunidin 3-O-(acetylglucoside)	0.473441	0.542017	0.000294581	0.00227908	4.97e-05	0.0740744	7.39e-05	0.000180951	0.000237646	0.968393	0.901568	0.000146983	0.000273894	0.821457	1.34e-05	0	0.595881	0.00163659	1.11e-06	0.00291048
2-Succinyl-5-enolpyruvyl-6-hydroxy-3-cyclohexene-1-carboxylate	0.0678114	0.046365	0.593283	0.979565	0.703619	0.502557	0.694823	0.590221	0.734805	0.00137533	0.000701448	0.596879	0.779664	0.0050369	0.551276	0.595881	0	0.612307	0.575074	0.596105
Resolvin D2	0.636427	0.876899	0.00107721	0.00588217	0.00717467	0.178152	0.00409375	0.00665083	0.00409496	0.550624	0.539012	0.000162811	0.0139454	0.959233	0.0007988	0.00163659	0.612307	0	0.00366491	0.000776835
PS(16:0/18:1(9Z))	0.486574	0.280778	2.08e-05	0.0043855	1.98e-06	0.0251991	3.08e-05	0.000134284	3.87e-05	0.969628	0.929462	0.00188369	3.88e-05	0.550878	1.19e-05	1.11e-06	0.575074	0.00366491	0	0.00151822
CDP-DG(18:1(11Z)/16:0)	0.469894	0.718839	0.00272033	0.0509547	0.0066749	0.277675	0.0111106	0.00491854	0.00747131	0.781738	0.761832	0.00259617	0.020397	0.870319	0.00166583	0.00291048	0.596105	0.000776835	0.00151822	0
