## Supplemental Table 3 for "Integrated Transcriptomic and Metabolomic Profiling of Sheep Ovarian Tissues Confer their association in Fecundity associated Pathways"

### Sheet: D_vs_X.zscore
name	D1	D2	D3	D4	D5	D6	X1	X2	X3	X4	X5	X6
S-adenosyl-1,8-diamino-3-thiooctane	-0.166111	-0.108448	1.6079	0.639721	-1.08549	-0.887569	-1.06463	-1.08549	-0.999223	-1.05839	-1.0028	-1.08549
PC(18:3(9Z,12Z,15Z)/20:0)	-1.56282	-0.601999	-0.116901	0.321951	1.26054	0.699227	-3.75032	-3.69844	0.362148	0.576662	-3.74912	-3.39445
1-Oleoyl-sn-glycero-3-phosphocholine	-0.432056	-0.462826	1.36865	1.16753	-0.909771	-0.731521	0.158579	0.120506	1.21953	1.47714	2.74504	2.85191
3-pyridinecarboxaldehyde adenine dinucleotide	0.731464	-0.10406	-0.817513	-1.21932	1.51274	-0.103319	-0.531886	0.0176594	-1.72772	-1.52507	-1.49435	-1.55874
NADP	-0.749639	-0.109737	0.901335	1.53638	-0.850711	-0.727623	-0.517534	0.449278	16.7951	14.4482	37.8012	35.4756
2'-Deoxyadenosine	0.521766	0.380063	0.708823	0.804547	-1.71602	-0.699175	0.67624	1.16101	0.46809	0.82179	1.49098	1.88134
Glutathione	0.154202	0.0987449	1.05251	0.363695	-1.91471	0.245565	-0.648936	-0.573596	5.10395	5.95059	7.96855	9.69503
Cer 18:0;3/18:0;1	0.666031	0.154965	-1.16447	-1.22657	1.25374	0.316315	0.689502	-0.850884	-2.20788	-1.65683	-2.3321	-2.20697
2-Methylguanosine	-0.408248	-0.408248	-0.408248	2.04124	-0.408248	-0.408248	-0.408248	-0.408248	19.2574	17.1301	32.7268	42.5932
Glutathione episulfonium ion	0.909169	0.427439	-1.1689	-1.33051	0.283006	0.879793	1.759	1.84294	0.521683	0.551728	1.00172	0.965398
Zearalenone	1.53278	0.962526	-0.489247	-0.702482	-0.917882	-0.3857	3.8496	4.91059	0.501989	0.461025	2.3013	0.602817
4-Amino-5-hydroxymethyl-2-methylpyrimidine	1.90657	-0.126908	-0.717423	-0.701252	-0.552846	0.191863	0.311291	0.528053	-4.58824	-5.03882	-3.66579	-3.35204
Sucrose-6-phosphate	-0.0212661	0.302416	0.651162	0.429733	-1.97945	0.617405	-0.38879	0.20951	3.04001	3.1538	5.66942	6.9026
Porphobilinogen	1.75372	-0.297385	-0.733075	0.620952	-0.741318	-0.602897	4.95202	4.15048	-0.132848	0.0591991	3.43522	1.57872
Arbutin 6-phosphate	-0.522037	-0.485557	1.92613	0.270594	-0.622139	-0.566986	-0.299244	-0.221733	3.14914	2.73762	4.53255	5.06593
Petunidin 3-O-(acetylglucoside)	-0.645485	-0.645485	1.28137	1.30057	-0.645485	-0.645485	-0.343021	-0.338223	6.19806	3.90792	7.94085	4.65528
2-Succinyl-5-enolpyruvyl-6-hydroxy-3-cyclohexene-1-carboxylate	1.15474	0.187574	-0.946256	-0.946256	-0.643931	1.19413	5.24297	3.84518	1.33207	1.43868	0.319829	0.71693
Resolvin D2	1.05254	0.524677	-0.836919	-1.16019	-0.650941	1.07083	-0.763216	0.595225	-2.02766	-2.19915	-1.73486	-2.44162
PS(16:0/18:1(9Z))	-0.387453	-0.786732	0.715545	1.7125	-0.637195	-0.616661	-0.568705	0.545631	3.1548	2.84661	6.77921	4.60657
CDP-DG(18:1(11Z)/16:0)	0.966375	1.32522	-0.911962	-0.675273	-0.974345	0.269984	0.162046	-0.728802	-1.31795	-1.53527	-1.9736	-1.85552
2'-O-methylcytidine	-0.385233	-0.504543	1.34744	1.17281	-0.619374	-1.0111	0.58507	0.592789	0.980861	0.839414	3.7456	3.1419
4beta-(hydroxymethyl)-4alpha-methyl-5alpha-cholest-7-en-3beta-ol	0.26625	0.60499	0.777572	0.76421	-1.68772	-0.725302	-0.599838	-0.0967203	-1.40095	-1.20609	-1.95486	-1.72482
S-adenosyl-L-(2 hydroxyl-4-methylthio)butyrate	0.249461	-0.761795	1.61013	0.225603	-1.30913	-0.014276	-1.20009	-0.242214	8.92119	6.06689	10.0388	11.2619
5'-amino-5'-deoxyadenosine	0.719183	0.478335	1.10408	0.149907	-1.28725	-1.16426	5.41161	3.89274	0.585385	0.177335	1.06285	2.53797
5(S)-Hydroperoxyeicosatetraenoic acid	1.3924	-0.604684	-0.0837434	0.871353	-1.37438	-0.200942	-0.833709	-0.345092	-1.67431	-1.85893	-1.06936	-0.955723
Dyspropterin	1.69017	0.608797	-0.358133	-0.212811	-1.09435	-0.633669	5.93375	5.88945	-0.168693	-0.077872	3.24308	2.91346
UDP-N-acetylmuramoyl-L-alanyl-D-glutamate	0.146913	0.796243	-1.03774	-1.10837	-0.209521	1.41248	-1.10837	-1.10837	-1.08323	-1.10357	-1.07968	-1.08904
N6-(1,2-Dicarboxyethyl)-AMP	0.584917	0.0146336	1.38141	-1.46302	-0.746198	0.228257	-0.574629	-0.726097	11.0742	9.59576	14.2179	19.0733
dUMP	1.13255	1.14693	-0.819817	-0.833698	-0.960595	0.334623	3.3482	3.50699	0.782104	1.08478	0.777882	0.393696
levallorphan	-0.798884	-0.487381	0.951187	1.55064	-0.802998	-0.412561	-1.40001	-1.19862	-1.08343	-1.19677	-0.749892	-0.947928
