## Supplemental Table 4 for "Integrated Transcriptomic and Metabolomic Profiling of Sheep Ovarian Tissues Confer their association in Fecundity associated Pathways"

### Sheet: D_vs_X.AUC
#ID	name	Fold_change	log2FC	Pvalue	VIP	regulated	AUC
neg_10	6H-Purin-6-one, 3,7-dihydro- (9CI)	1.47201	0.557789	0.0131876	1.2818	up	1
neg_103	Astilbin	3.55752	1.83087	0.00898265	1.42294	up	1
neg_104	(6R)-6-(l-erythro-1,2-dihydroxypropyl)-5,6,7,8-tetrahydro-4a-hydroxypterin	0.402136	-1.31424	0.00878358	1.43086	down	1
neg_108	L-Glutamine	0.431133	-1.21379	0.00127141	1.5108	down	1
neg_109	2,5-Diamino-6-(5'-phosphoribosylamino)-4-pyrimidineone	7.12451	2.83279	0.0114394	1.39119	up	1
neg_11	Pyrocatechol	0.0350567	-4.83417	0.000940884	1.65129	down	1
neg_12	Arachidonic Acid (peroxide free)	1.8741	0.906195	0.000529929	1.564	up	1
neg_13	Hippuric acid	0.0676191	-3.88642	0.000545856	1.68261	down	1
neg_138	L-Fucose	42.2798	5.4019	0.0198987	1.32299	up	1
neg_142	Caftaric acid	2.38321	1.25291	0.000150928	1.60368	up	1
neg_161	7,8-dihydroneopterin 3'-phosphate	2.83836	1.50506	2.63e-05	1.67672	up	1
neg_168	Tetrahydrofolic acid	4.98826	2.31854	0.00170681	1.5905	up	1
neg_17	Biliverdin hydrochloride	3.01195	1.5907	0.00150391	1.47108	up	1
neg_171	5'-azido-5-deoxyuridine	2.2442	1.1662	4.72e-06	1.73904	up	1
neg_19	Glycocholic acid	0.00734212	-7.08959	0.00315001	1.57808	down	1
neg_190	Heptadecanoic acid	4.17933	2.06327	0.00109768	1.52157	up	1
neg_191	PI(18:0/0:0)	2.07289	1.05165	0.000294414	1.59747	up	1
neg_199	3-Dehydrosphinganine	5.65921	2.5006	5.26e-07	1.75798	up	1
neg_201	Kaempferol 3-O-glucuronide	1.75427	0.810869	0.00295424	1.45433	up	1
neg_205	CDP-Choline	2.47991	1.31029	0.0114974	1.39137	up	1
neg_207	Catechin	8.78053	3.13431	0.000283206	1.67635	up	1
neg_21	Cortisone	8.90525	3.15466	0.000750677	1.64135	up	1
neg_211	2-acylglycerophosphocholine	0.0114579	-6.44751	0.000735404	1.67967	down	1
neg_22	Hydrocortisone	15.3473	3.93991	0.00346874	1.54144	up	1
neg_221	4-Amino-2-methyl-5-phosphomethylpyrimidine	2.69293	1.42918	0.0004302	1.55193	up	1
neg_237	CDP-DG(16:0/22:6(4Z,7Z,10Z,13Z,16Z,19Z))	0.622774	-0.683218	0.00167386	1.52445	down	1
neg_24	16-Hydroxypalmitic acid	1.75586	0.812176	0.0069489	1.33946	up	1
neg_240	alpha-D-glucose 1-methylene-phosphonate	0.0498783	-4.32544	8.35e-05	1.73733	down	1
neg_243	Sotolon	2.76599	1.4678	0.000794278	1.52244	up	1
neg_252	Uridine	2.58054	1.36767	9.72e-06	1.73474	up	1
neg_257	Dihydroxyacetone	1.7757	0.828385	0.0023849	1.53402	up	1
neg_260	PS(16:0/0:0)	0.0236108	-5.40441	0.00517175	1.52788	down	1
neg_263	benzyl alcohol	0.164837	-2.60089	0.00127113	1.60645	down	1
neg_269	5-HETE	5.17e-05	-14.2403	0.000377166	1.71043	down	1
neg_27	2,6-Dihydroxypurine	2.25894	1.17565	0.000208106	1.62872	up	1
neg_278	N-amino DAP	2.15878	1.11021	0.0111751	1.38391	up	1
neg_288	PE(16:0/16:1(9Z))	0.410574	-1.28428	5.3e-06	1.71359	down	1
neg_297	Terpin	0.0760375	-3.71715	0.00158638	1.61672	down	1
neg_299	Caprylic acid	5.31013	2.40875	9.1e-05	1.68121	up	1
neg_300	5'-[(3-aminopropyl)-amino]-5'-deoxyadenosine	0.28348	-1.81868	0.000623686	1.61761	down	1
neg_312	PI(16:0/0:0)	5.28184	2.40104	0.000434648	1.55988	up	1
neg_33	2'-Deoxyguanosine monohydrate	2.34472	1.22942	0.00170424	1.46044	up	1
neg_330	5-Amino-6-(5'-phosphoribitylamino)uracil	10.9132	3.448	8.31e-05	1.66981	up	1
neg_331	Ornithine	0.256114	-1.96514	9.27e-05	1.63102	down	1
neg_332	Ethyl 9-decenoate	8.93e-10	-30.0608	0.00155649	1.6338	down	1
neg_335	Tetrahydrobiopterin	131.66	7.04067	0.00192692	1.61681	up	1
neg_338	Kaempferol 3-O-glucoside	0.069966	-3.8372	0.0160374	1.31367	down	1
neg_339	PA(16:1(9Z)/0:0)	3.30066	1.72275	0.000942856	1.57095	up	1
neg_341	Malvidin	2.02839	1.02033	0.000197193	1.63972	up	1
neg_344	dTDP-D-fucosamine	2.02988	1.02139	0.00517732	1.39726	up	1
neg_352	S-Acetyldihydrolipoamide	5.10772	2.35268	0.0040068	1.41053	up	1
neg_353	2-Hydroxy-6-oxonona-2,4-diene-1,9-dioate	6.2647	2.64725	0.00127281	1.60205	up	1
neg_360	zymosterol intermediate 1b	20.5489	4.36099	0.000515909	1.68731	up	1
neg_365	2-methoxyphenol	9.09e-05	-13.4259	0.0279185	1.25562	down	1
neg_368	3-phosphoglycerate	7.10702	2.82925	0.00894866	1.42692	up	1
neg_372	2-deoxy-D-ribose	4.66729	2.22258	2.5e-05	1.66735	up	1
neg_38	D-galacturonic acid	1.75806	0.813984	0.000804694	1.50997	up	1
neg_381	decoyinine	2.81484	1.49305	0.00357165	1.48093	up	1
neg_390	PA(14:0/0:0)	0.00460472	-7.76267	0.00226596	1.58821	down	1
neg_397	N-Formyl-L-tyrosine	6.00348	2.5858	0.00086985	1.55455	up	1
neg_406	Geranyl-PP	0.0999832	-3.32217	0.0243979	1.30327	down	1
neg_413	Gamma-glutamyl-L-putrescine	4.41058	2.14097	0.00460684	1.43795	up	1
neg_414	zymosterol	25.146	4.65226	0.0278935	1.28071	up	1
neg_417	dCTP	4.16987	2.06	0.000181403	1.6473	up	1
neg_421	N-Acetyl-glucosamine 1-phosphate	5.31846	2.41101	2.41e-07	1.77194	up	1
neg_422	PE(16:0/16:0)	0.440105	-1.18408	0.000207484	1.63314	down	1
neg_438	Succinic acid	5.32515	2.41282	0.00625938	1.43903	up	1
neg_44	Uric acid	2.23584	1.16082	0.00847662	1.41456	up	1
neg_444	Phosphoadenosine phosphosulfate	2.2558	1.17364	0.000998708	1.50334	up	1
neg_450	isopropyl beta-D-galactopyranoside	1404.19	10.4555	0.00977156	1.4469	up	1
neg_453	ethyl-2-methylacetoacetate	4994.42	12.2861	0.00226026	1.60675	up	1
neg_457	menaquinone	4.05578	2.01998	0.000951795	1.60301	up	1
neg_46	D-4'-Phosphopantothenate	4.92047	2.2988	0.00162585	1.58368	up	1
neg_462	L-Kynurenine	12.8703	3.68598	5.54e-05	1.73595	up	1
neg_463	tryptophanhydroxamate	5.02825	2.33006	2.14e-05	1.70098	up	1
neg_47	PI(18:1(9Z)/0:0)	5.88287	2.55652	4.25e-08	1.78623	up	1
neg_481	Methyl-3-ethyl-butanoate	0.243573	-2.03757	8.73e-05	1.63516	down	1
neg_482	5-(2-Hydroxyethyl)-4-methylthiazole	13.7051	3.77664	1.43e-05	1.7661	up	1
neg_485	5'-[(3-aminopropyl)methylamino]-5'-deoxyadenosine	0.251162	-1.99331	0.00336335	1.45758	down	1
neg_487	N2-Succinyl-L-glutamic acid 5-semialdehyde	4.455	2.15543	8.18e-06	1.71562	up	1
neg_505	Methyl octanoate	5.18633	2.37471	0.000650582	1.62228	up	1
neg_509	Methionine sulfoxide	2.87e-09	-28.3776	0.00127719	1.65586	down	1
neg_51	Dodecanoylcarnitine	3.56339	1.83325	3.33e-06	1.72641	up	1
neg_510	ribavirin-5'-monophosphate	2.58265	1.36885	2e-05	1.68897	up	1
neg_517	Glyceric acid	2.53	1.33914	3.39e-05	1.67643	up	1
neg_523	PI(14:0/0:0)	11.3828	3.50878	0.00352616	1.52485	up	1
neg_525	2-pentylfuran	5.41167	2.43607	0.0136296	1.35791	up	1
neg_528	NADP	0.315545	-1.66408	0.000458963	1.61293	down	1
neg_529	N-Acetylmannosamine	2.90133	1.53671	2.13e-05	1.69031	up	1
neg_536	Acetyllysine	0.322883	-1.63092	0.00168698	1.5316	down	1
neg_541	Oleandrin	12.9311	3.69277	0.0221864	1.29881	up	1
neg_542	Prolyl-Glutamine	0.20624	-2.2776	0.00401979	1.52459	down	1
neg_548	3-O-Mycarosylerythronolide B	0.145653	-2.7794	0.0110844	1.429	down	1
neg_55	D-Galactosamine	2.44671	1.29084	0.000150492	1.5946	up	1
neg_550	Thapsigargin	950405587	29.824	0.0154369	1.38305	up	1
neg_554	D-Neopterin	5.50949	2.46192	0.00334308	1.53184	up	1
neg_562	6''-O-Acetylgenistin	5.25334	2.39324	0.00390754	1.50253	up	1
neg_579	Nitrendipine	4.82863	2.27161	9.44e-05	1.64057	up	1
neg_581	9,10-DiHOME	3.1161	1.63974	0.00397262	1.48297	up	1
neg_584	Ricinoleic acid	1.88558	0.915012	0.002911	1.44158	up	1
neg_588	5-Methoxydimethyltryptamine	1.99e-09	-28.9028	0.00432674	1.55734	down	1
neg_598	Perindopril	0.0073295	-7.09207	0.00157118	1.61751	down	1
neg_602	Glycodeoxycholic acid	0.0185162	-5.75507	0.00538451	1.52308	down	1
neg_608	Arachidonoyl dopamine	25.0475	4.64659	0.0174149	1.34152	up	1
neg_613	Acetylvalerenolic acid	12.9484	3.6947	0.00625976	1.48082	up	1
neg_614	Histidinyl-Glutamine	5.52989	2.46725	0.0119333	1.39422	up	1
neg_616	Viloxazine	5.76937	2.52842	0.00295012	1.52109	up	1
neg_617	Fungichromin	0.00606311	-7.36573	0.0120091	1.42241	down	1
neg_618	Tyrosyl-Threonine	5.96426	2.57634	0.000141671	1.60306	up	1
neg_620	10-Hydroxycamtothecin	6.80254	2.76607	5.29e-06	1.70813	up	1
neg_621	Guanidinosuccinic acid	1.52e-09	-29.2896	0.00678195	1.49309	down	1
neg_68	Hypoxanthine	0.0893188	-3.48489	0.0311799	1.25647	down	1
neg_70	Hydroxyproline	4.20254	2.07126	5.79e-05	1.65579	up	1
neg_75	Phosphoenolpyruvic acid	9.32068	3.22044	0.0191631	1.32507	up	1
neg_79	Engeletin	6.99903	2.80715	0.0181316	1.33065	up	1
neg_9	Cholic acid	0.0619591	-4.01254	0.000434863	1.70846	down	1
neg_92	2-Pyrocatechuic acid	0.0533989	-4.22705	0.000311441	1.70149	down	1
pos_101	Uracil	3.21196	1.68345	0.000108226	1.68926	up	1
pos_107	Chitobiose	2.45155	1.29369	0.000695679	1.51705	up	1
pos_11	Glycocholic acid	0.00636731	-7.2951	0.0033615	1.57265	down	1
pos_111	N-Acetylneuraminic acid	5.67774	2.50532	0.0232483	1.29294	up	1
pos_115	2-thiouridine	2.36104	1.23942	0.000238557	1.63035	up	1
pos_116	PS(19:0/14:0)	5.34882	2.41922	0.00309545	1.53543	up	1
pos_13	Sodium glycochenodeoxycholate	0.0461441	-4.43771	0.00292922	1.58389	down	1
pos_131	Engeletin	9.67137	3.27372	0.00648692	1.46793	up	1
pos_140	formycin B	2.16573	1.11485	2.56e-05	1.66698	up	1
pos_142	cis-3-(Carboxy-ethyl)-3,5-cyclo-hexadiene-1,2-diol	4.23639	2.08284	0.000395344	1.62707	up	1
pos_148	Malvidin	2.3248	1.2171	0.000160945	1.61259	up	1
pos_149	5(S)-Hydroperoxyeicosatetraenoic acid	2.46327	1.30058	0.00196035	1.50758	up	1
pos_15	Cholic acid	0.0562331	-4.15244	0.00137037	1.64119	down	1
pos_167	5-Thymidylic acid	0.106183	-3.23538	0.00586518	1.47868	down	1
pos_170	5-Amino-6-(5'-phosphoribitylamino)uracil	2.99227	1.58124	0.000597882	1.53171	up	1
pos_182	15(S)-HETE	0.16906	-2.56439	0.0012037	1.63886	down	1
pos_186	2,5-Diamino-6-(5-phosphono)ribitylamino-4(3H)-pyrimidinone	1.98094	0.986183	0.00318677	1.45299	up	1
pos_193	zymosterol intermediate 1c	40.2003	5.32914	0.0133429	1.38104	up	1
pos_198	Uridine 5'-diphosphate	2.23486	1.16019	0.00610088	1.38265	up	1
pos_202	5-Amino-6-ribitylamino uracil	2.30028	1.20181	0.0173058	1.28381	up	1
pos_203	Galactose	4.87483	2.28535	9.6e-05	1.65019	up	1
pos_204	2'-Deoxyadenosine	3.32913	1.73514	3.2e-05	1.66038	up	1
pos_205	PC(16:0/18:0)	0.636071	-0.652741	0.000864018	1.63626	down	1
pos_210	Glycerophosphocholine	1.907	0.931306	0.00555367	1.48272	up	1
pos_211	S-(Hydroxymethyl)glutathione	3.70606	1.88989	0.00592802	1.45997	up	1
pos_212	Vitisin B	1.87648	0.908026	0.00754274	1.3747	up	1
pos_214	(S)-4-Amino-5-oxopentanoate	1.90628	0.930762	0.0205252	1.29929	up	1
pos_22	DL-2-Aminoadipic acid	1.81477	0.859784	0.00695505	1.43745	up	1
pos_221	PS(18:0/0:0)	1.97965	0.985242	0.00332696	1.43435	up	1
pos_223	Gamma-Aminobutyric acid	3.53229	1.8206	0.00131886	1.5937	up	1
pos_224	Chorismate	4.06889	2.02464	0.0317991	1.1987	up	1
pos_225	fructoselysine-6-phosphate	3.04595	1.60689	0.00574098	1.44433	up	1
pos_229	S(8)-aminomethyldihydrolipoamide	2.08683	1.06131	0.00430282	1.38252	up	1
pos_23	Pantothenate	3.10528	1.63472	0.00150456	1.50431	up	1
pos_232	(N(omega)-L-arginino)succinic acid	4.71128	2.23612	0.0206429	1.32983	up	1
pos_240	L-Ala-gamma-D-Glu-Dap	16.2417	4.02163	0.0116156	1.40519	up	1
pos_245	Phytosphingosine	1.72016	0.782544	0.000783021	1.52513	up	1
pos_253	L-Carnitine	2.61757	1.38823	0.0129059	1.39455	up	1
pos_256	zymosterol	54.2716	5.76212	0.000112078	1.75564	up	1
pos_28	Hippuric acid	0.164584	-2.6031	0.000948595	1.64219	down	1
pos_281	N3-(4-methoxyfumaroyl)-L-2,3-diaminopropanoate	1.75358	0.8103	0.00115409	1.48923	up	1
pos_295	5-Amino-6-(5'-phosphoribosylamino)uracil	7.10976	2.8298	0.000421559	1.64963	up	1
pos_30	D-Pyroglutamic acid	2.4143	1.27161	0.00273915	1.49059	up	1
pos_302	CDP-DG(16:0/18:2(9Z,12Z))	3.91428	1.96875	0.00088323	1.56643	up	1
pos_309	S-Adenosylmethioninamine	36.5523	5.19189	0.0263231	1.26586	up	1
pos_311	6,7-Dihydropteridine	1.72121	0.78342	0.00260055	1.50157	up	1
pos_314	N3-fumaramoyl-L-2,3-diaminopropanoate	5.12873	2.3586	0.00156172	1.60198	up	1
pos_319	4,4-dimethyl-5alpha-cholest-7-en-3beta-ol	9.36e-10	-29.9924	0.000955726	1.65695	down	1
pos_322	O-Acetylserine	5.08294	2.34566	0.00222809	1.54276	up	1
pos_329	L-Arogenate	2.21833	1.14947	5.02e-05	1.65162	up	1
pos_33	3-Hydroxybenzaldehyde	0.394098	-1.34337	0.00174439	1.57214	down	1
pos_336	3-Dehydrosphinganine	3.77251	1.91552	1.25e-05	1.75291	up	1
pos_338	2,5-Diamino-6-(5'-phosphoribosylamino)-4-pyrimidineone	9.68137	3.27521	0.000357544	1.62966	up	1
pos_339	N-delta-(phosphonoacetyl)-L-ornithine	0.0795709	-3.65161	0.000176669	1.72583	down	1
pos_347	S-Ribosyl-L-homocysteine	13.8681	3.79369	0.00833842	1.44118	up	1
pos_348	4-deoxypyridoxine 5'-phosphate	2.33303	1.22221	0.00723755	1.38159	up	1
pos_356	azetidine-2-carboxylate	2.07522	1.05327	0.0241414	1.28151	up	1
pos_359	2'-Deoxyuridine	7.9224	2.98594	0.00336276	1.5495	up	1
pos_381	Thymidine 5'-triphosphate	4.48106	2.16384	0.00716681	1.41164	up	1
pos_384	5-methylaminomethyl-2-thiouridine	2.50799	1.32653	0.00117509	1.55395	up	1
pos_39	Vidarabine	3.05615	1.61171	0.00095857	1.57509	up	1
pos_390	3-dehydro-4-methylzymosterol	2.19892	1.13679	0.0186325	1.25972	up	1
pos_394	D-Galactosamine	9.79218	3.29163	0.000156326	1.65925	up	1
pos_4	(-)-Riboflavin	2.65133	1.40672	0.000651299	1.53747	up	1
pos_419	5-Aminopentanal	4.02113	2.0076	0.00840171	1.41663	up	1
pos_430	Protoporphyrinogen IX	0.219299	-2.18903	0.000653635	1.67248	down	1
pos_440	3-Hydroxyanthranilic acid	3.12992	1.64613	0.000528977	1.58911	up	1
pos_449	5-methyl-2-thiophenecarboxaldehyde	2.59813	1.37747	0.00439141	1.40533	up	1
pos_451	Vitisin A	2.95957	1.56539	0.0103475	1.33503	up	1
pos_452	7,8-Dihydroneopterin	2.07163	1.05077	0.00206214	1.47458	up	1
pos_457	N-Acetyl-glucosamine 1-phosphate	62.3774	5.96295	0.000376441	1.69503	up	1
pos_465	Astilbin	133.136	7.05676	0.0154859	1.36551	up	1
pos_466	thiolactomycin	3.24519	1.6983	0.003483	1.46492	up	1
pos_468	2-Hydroxy-6-ketononatrienedioate	4.17187	2.0607	0.00281728	1.48704	up	1
pos_470	PC(18:0/18:0)	0.632465	-0.660944	0.00090617	1.6106	down	1
pos_485	Malvidin glucoside-ethyl-catechin	11.27	3.49442	0.00826546	1.4516	up	1
pos_487	lipol-AMP	2.85156	1.51175	0.0104627	1.34493	up	1
pos_489	L-Histidine	2.88558	1.52886	0.0044303	1.44779	up	1
pos_492	palmitoleic acid	5.58328	2.48111	0.000152741	1.72354	up	1
pos_499	PI(14:1(9Z)/16:1(9Z))	0.0914923	-3.45021	0.0166615	1.36746	down	1
pos_500	N-(5-Phospho-D-ribosyl)anthranilate	7.92163	2.9858	0.0111068	1.39507	up	1
pos_502	Uridine	3.85577	1.94702	0.000347633	1.6654	up	1
pos_503	Malvidin 3-O-glucoside	2.54279	1.34641	0.0014456	1.53395	up	1
pos_513	Niacinamide	1.84727	0.885396	0.00122902	1.52626	up	1
pos_515	3,4-Dihydroxybenzeneacetic acid	1.56233	0.643699	0.0016596	1.59212	up	1
pos_519	Sphingosine	3.74199	1.90381	0.00211996	1.56251	up	1
pos_521	Guanosine triphosphate	0.0167503	-5.89967	0.0071332	1.49026	down	1
pos_54	PC(16:0/0:0)	0.599216	-0.738851	2.96e-05	1.67428	down	1
pos_568	zymosterol intermediate 1b	3.1826	1.6702	0.000199162	1.69439	up	1
pos_569	PC(o-20:0/18:3(9Z,12Z,15Z))	1.65004	0.722497	0.00684187	1.38605	up	1
pos_575	DIMBOA-Glc	3.65042	1.86806	0.000137142	1.64729	up	1
pos_579	DG(16:1(9Z)/18:1(9Z)/0:0)	0.673608	-0.57002	0.00401255	1.41654	down	1
pos_587	Dephospho-CoA	2.29713	1.19983	0.000100215	1.63351	up	1
pos_589	2-Hexaprenyl-6-methoxy-1,4-benzoquinone	0.628684	-0.669593	0.00737358	1.35709	down	1
pos_59	Oxidized glutathione	4.06865	2.02455	0.014579	1.34395	up	1
pos_598	2-Hydroxy-3-methylbutyric acid	3.56828	1.83523	0.00197158	1.59011	up	1
pos_6	Guanine	1.63964	0.71338	0.00207193	1.45647	up	1
pos_604	Flavin Mononucleotide	5.29064	2.40344	0.013359	1.37206	up	1
pos_626	4-Acetamidobutanoic acid	1.44e-09	-29.3729	0.0380688	1.20941	down	1
pos_627	Dehydroergosterol	28.7104	4.8435	0.0212425	1.30868	up	1
pos_645	Epitestosterone	2.67005	1.41687	0.00734597	1.43985	up	1
pos_647	Geldanamycin	3.12059	1.64182	0.000964756	1.5216	up	1
pos_648	Glutathione disulfide	2.12855	1.08987	0.00152202	1.48739	up	1
pos_668	Mirtazapine	0.2431	-2.04038	0.000838447	1.57394	down	1
pos_673	Glycodeoxycholic acid	0.0328224	-4.92918	0.00174724	1.62266	down	1
pos_676	Rutin	9.18677	3.19956	0.00496011	1.49286	up	1
pos_688	3-methylcytidine	2.58222	1.36861	0.00150133	1.50825	up	1
pos_689	5-methoxyuridine	2.76678	1.46821	0.004802	1.44732	up	1
pos_694	13(S)-HODE	2.40524	1.26618	0.00194002	1.46354	up	1
pos_697	5-Hydroxymethylcytidine	2.72377	1.44561	0.000420815	1.62595	up	1
pos_712	Nodularin	0.0831592	-3.58798	0.000155562	1.73282	down	1
pos_716	3alpha-17alpha-21-Trihydroxy-5beta-pregnane-11,20-dione	7.9832	2.99697	5.43e-06	1.71849	up	1
pos_721	Phenylalanyl-Lysine	0.258097	-1.95401	0.000351705	1.60146	down	1
pos_722	Biocytin	0.120893	-3.0482	0.00217015	1.60733	down	1
pos_730	2'-O-methylguanosine	3.16075	1.66027	9.47e-06	1.69919	up	1
pos_738	10-Hydroxycarbazepine	3.47037	1.79509	0.000462259	1.59021	up	1
pos_747	Fludrocortisone acetate	2.67796	1.42114	0.00455011	1.457	up	1
pos_75	Butyrylcarnitine	0.291057	-1.78063	8.16e-05	1.63283	down	1
pos_751	13,14-dihydro-15-keto-PGF2alpha	0.0943662	-3.40559	0.000476882	1.70239	down	1
pos_755	Levetiracetam	20.5841	4.36346	0.0245101	1.3019	up	1
pos_756	Enalaprilat	4.01892	2.00681	0.00118655	1.50997	up	1
pos_767	Arginyl-Arginine	0.213467	-2.22792	0.0242835	1.32308	down	1
pos_769	Oleamide	1.72954	0.790392	0.00110711	1.61489	up	1
pos_773	Tryptophyl-Glutamine	5.91973	2.56553	0.000215438	1.63592	up	1
pos_781	IBMX	1.87998	0.910714	0.00419425	1.43173	up	1
pos_783	6-pentadecyl Salicylic Acid	4.31869	2.11059	0.00934333	1.39619	up	1
pos_784	Oxytetracycline	3.10808	1.63603	4.53e-05	1.65254	up	1
pos_789	Apigenin 7-O-neohesperidoside	9.61884	3.26586	0.000295565	1.68667	up	1
pos_794	Bilirubin	9.26393	3.21162	0.00046768	1.67285	up	1
pos_86	S-(Formylmethyl)glutathione	2.37991	1.25091	0.000156337	1.6163	up	1
neg_105	2,5-diamino-6-hydroxy-4-(5-phosphoribosylamino)pyrimidine	2.63421	1.39737	0.00279813	1.44204	up	0.972222
neg_129	5-Phenyl-1,3-oxazinane-2,4-dione	1.43456	0.520604	0.0133134	1.29	up	0.972222
neg_130	IPC 18:0;3/18:0;1	0.653857	-0.612954	0.00147482	1.46472	down	0.972222
neg_271	5-Phosphoribosylamine	1.44714	0.533202	0.014438	1.28015	up	0.972222
neg_291	dihydro-10-thiopteroate	7.14511	2.83696	0.0227041	1.28758	up	0.972222
neg_306	Decanal	2.54159	1.34573	0.00340855	1.41529	up	0.972222
neg_313	Nonanoic acid	8.50458	3.08824	0.00313536	1.4926	up	0.972222
neg_317	Sarcosine	3.41117	1.77026	0.00519213	1.40057	up	0.972222
neg_324	D-Erythrose 4-phosphate	4.95211	2.30804	0.0136951	1.35583	up	0.972222
neg_348	(R)-Pantoate	0.0479248	-4.38308	0.00665028	1.47981	down	0.972222
neg_378	CDPglucose	4.61559e+08	28.7819	0.0415948	1.18227	up	0.972222
neg_387	Diaminopimelic acid	1.76	0.815576	0.00291371	1.42512	up	0.972222
neg_4	(-)-Riboflavin	2.53232	1.34046	0.00201318	1.45808	up	0.972222
neg_439	octyl beta-1,6-D-galactofuranosyl-alpha-D-glucopyranoside	0.0853034	-3.55125	0.0214187	1.29499	down	0.972222
neg_446	L-Arabinose	2.75382	1.46144	0.00967425	1.40196	up	0.972222
neg_455	2-Methyl-4-amino-5-hydroxymethylpyrimidine diphosphate	6.7086	2.74601	0.0279701	1.25622	up	0.972222
neg_497	DDP-N-acetylmuramoyl-L-alanyl-D-glutamate	1625484837	30.5982	0.04239	1.17943	up	0.972222
neg_54	NMNH	2.45532	1.29591	0.00206617	1.46339	up	0.972222
neg_58	PS(17:0/19:0)	0.283591	-1.81812	0.00282249	1.46628	down	0.972222
neg_586	Ginkgolic Acid	2.60243	1.37986	0.00344345	1.42195	up	0.972222
neg_69	1-phospho-N-acetylmuramoyl-L-alanyl-D-glutamate	2.40778	1.26771	0.00296605	1.47019	up	0.972222
neg_80	3-(3-Hydroxyphenyl)propanoic acid	0.211866	-2.23878	0.000286348	1.58425	down	0.972222
neg_82	PS(18:0/18:1(9Z))	0.443806	-1.172	0.00645835	1.39284	down	0.972222
neg_87	PE(16:0/18:1(11Z))	0.686026	-0.543664	0.00208698	1.48159	down	0.972222
pos_130	Leukotriene D4	0.442653	-1.17575	0.00726478	1.44773	down	0.972222
pos_266	Aminoadipic acid	3.3785	1.75638	0.000814406	1.52641	up	0.972222
pos_275	UDPglucose	3.1884	1.67283	0.00292421	1.41695	up	0.972222
pos_510	Peonidin	9.41861	3.23551	0.0125843	1.37165	up	0.972222
pos_518	2-Phenyl-1,3-propanediol monocarbamate	2.06e-09	-28.854	0.0270382	1.24791	down	0.972222
pos_530	lignoceric acid	0.0691018	-3.85513	0.0186253	1.31964	down	0.972222
pos_625	L-Glutamine	0.340033	-1.55626	0.0147576	1.33637	down	0.972222
pos_638	2,5-diamino-6-hydroxy-4-(5-phosphoribosylamino)pyrimidine	1.49451	0.579671	0.00117714	1.50067	up	0.972222
pos_787	Valyl-Lysine	1.63598	0.710159	0.00291975	1.41896	up	0.972222
pos_801	9(S)-HOTrE	1.89769	0.924245	0.0320335	1.22708	up	0.972222
neg_102	(S)(+)-Allantoin	53.1334	5.73155	0.0347072	1.21901	up	0.944444
neg_131	PC(20:5(5Z,8Z,11Z,14Z,17Z)/P-16:0)	0.405417	-1.30252	0.00657403	1.35784	down	0.944444
neg_133	3-dehydroquinate	1.82492	0.867837	0.00529566	1.34869	up	0.944444
neg_141	PE(17:0/14:0)	0.677331	-0.562066	0.00537489	1.37495	down	0.944444
neg_144	2-Phospho-4-(cytidine 5'-diphospho)-2-C-methyl-D-erythritol	0.380349	-1.3946	0.00253389	1.43223	down	0.944444
neg_170	FAD	3.18402	1.67085	0.00710788	1.39835	up	0.944444
neg_174	PE(16:1(9Z)/0:0)	0.414098	-1.27196	0.00670841	1.40305	down	0.944444
neg_198	Myricetin 3-O-glucoside	8.50925	3.08903	0.0144688	1.34984	up	0.944444
neg_219	levallorphan	0.370504	-1.43244	0.0429594	1.1372	down	0.944444
neg_233	2'-Deoxyguanosine	2.05857	1.04164	0.00335176	1.38691	up	0.944444
neg_267	1-monohexadecanoylglycerol	3.93195	1.97524	0.00191461	1.45104	up	0.944444
neg_309	pteroyl-gamma-glutamyl-gamma-glutamylglutamate	41.8867	5.38842	0.0167897	1.33448	up	0.944444
neg_31	Sodium taurolithocholate	0.368203	-1.44143	0.0289898	1.23869	down	0.944444
neg_336	PE(17:0/17:0)	0.517547	-0.950239	0.00538714	1.45291	down	0.944444
neg_374	Pyruvaldehyde	1.96155	0.971992	0.00994742	1.33465	up	0.944444
neg_411	N-Acetyl-D-phenylalanine	0.56209	-0.831126	0.00798048	1.44546	down	0.944444
neg_416	octyl 2-acetamido-2-deoxy-alpha-D-glucopyranoside	0.876994	-0.189361	0.0124578	1.29023	down	0.944444
neg_440	PS(17:0/18:1(11Z))	0.353798	-1.499	0.00349427	1.43668	down	0.944444
neg_442	Adenine	1.6896	0.756686	0.0167204	1.30006	up	0.944444
neg_448	DG(16:0/16:1(9Z)/0:0)	0.27277	-1.87424	0.0077563	1.43064	down	0.944444
neg_45	Oxidized glutathione	1.50873	0.59333	0.0059656	1.35135	up	0.944444
neg_49	Ethylphosphate	0.450939	-1.149	0.0123935	1.28651	down	0.944444
neg_492	Indoleacetaldehyde	0.479238	-1.06119	0.0185425	1.262	down	0.944444
neg_533	D-mannosamine	0.750287	-0.414485	0.0072999	1.34499	down	0.944444
neg_537	UDP-N-acetyl-D-mannosamine	1.98965	0.992513	0.0104745	1.30678	up	0.944444
neg_572	Vindoline	1.74921	0.806707	0.0164561	1.25004	up	0.944444
neg_593	Hexadecanedioic acid	3.73574	1.9014	0.0162355	1.31727	up	0.944444
neg_610	1-Deoxynojirimycin	0.407826	-1.29397	0.00403474	1.40344	down	0.944444
neg_622	pregnenolone sulfate	0.514421	-0.958977	0.010203	1.29192	down	0.944444
neg_66	alpha-D-glucosamine 1-phosphate	1.34728	0.430053	0.0224707	1.20641	up	0.944444
neg_96	PS(19:0/16:0)	0.315763	-1.66309	0.00847154	1.39503	down	0.944444
pos_1	Taurocholate	0.311922	-1.68074	0.0324034	1.17783	down	0.944444
pos_14	Hypoxanthine	1.51688	0.601103	0.0240174	1.19282	up	0.944444
pos_196	diacetylchitobiose-6-phosphate	2.62049	1.38983	0.0194747	1.27179	up	0.944444
pos_200	5'-(dimethylsulfonio)-5'-deoxyadenosine	6.29748	2.65478	0.00283584	1.46081	up	0.944444
pos_313	Oxoglutaric acid	2.84115	1.50648	0.0107998	1.35251	up	0.944444
pos_315	Cytidine monophosphate	2.19627	1.13506	0.00853103	1.33109	up	0.944444
pos_320	L-gamma-Glutamyl-L-alanine	1.69495	0.76124	0.0080225	1.33344	up	0.944444
pos_327	Quercetin 3-O-glucoside	17.2624	4.10956	0.0394236	1.19105	up	0.944444
pos_386	tridecaprenyl diphosphate	0.574954	-0.798482	0.0150168	1.27402	down	0.944444
pos_401	N2-hydroxyguanosine 5'-monophosphate	4.08589	2.03065	0.0113281	1.33811	up	0.944444
pos_44	D-Glucose 6-phosphate potassium salt	1.86445	0.89875	0.00765106	1.32623	up	0.944444
pos_455	Delphinidin 3-O-glucoside	12.0029	3.58531	0.0203622	1.30175	up	0.944444
pos_462	PI(14:0/0:0)	2.5804	1.3676	0.00325478	1.42238	up	0.944444
pos_490	vitispirane	0.32083	-1.64012	0.0136972	1.37056	down	0.944444
pos_546	CMP-3-deoxy-D-manno-octulosonate	3.7424	1.90397	0.00921161	1.34576	up	0.944444
pos_559	Resveratrol	11.5354	3.528	0.0364185	1.20964	up	0.944444
pos_591	2-(3-Carboxy-3-(methylammonio)propyl)-L-histidine	1.93834	0.954821	0.0294964	1.2358	up	0.944444
pos_654	Isoleucyl-Threonine	1.69762	0.763512	0.00917947	1.38811	up	0.944444
pos_656	2,3-Dinor-11b-PGF2a	1.43381	0.519854	0.0203298	1.28288	up	0.944444
pos_686	Erucic acid	0.287914	-1.79629	0.00738251	1.41523	down	0.944444
pos_692	Fumonisin B1	0.401088	-1.31801	0.00509615	1.42641	down	0.944444
pos_701	APGPR Enterostatin	0.252495	-1.98568	0.031091	1.21494	down	0.944444
pos_706	N,N'-Diacetylchitobiose	10.82	3.43563	0.0349351	1.21697	up	0.944444
pos_728	Progesterone	5.94507	2.57169	0.00733853	1.38358	up	0.944444
pos_749	Loganic Acid	1.84825	0.886164	0.00324995	1.42668	up	0.944444
pos_762	N-Acetylserotonin	6.3489	2.66651	0.0331771	1.2313	up	0.944444
neg_134	S-(Formylmethyl)glutathione	2.03668	1.02622	0.0105683	1.31345	up	0.916667
neg_154	Beta-pseudouridine	1.57366	0.654128	0.0140488	1.2425	up	0.916667
neg_251	Petunidin 3-O-(coumaroylglucoside)	1.63822	0.712132	0.0129026	1.27771	up	0.916667
neg_342	2-Aminobenzoic acid	3.15293	1.65669	0.00516228	1.38151	up	0.916667
neg_354	2,5-diketo-D-gluconate	3.02579	1.59731	0.0132272	1.30107	up	0.916667
neg_40	Xanthine	1.65635	0.728004	0.00837725	1.31331	up	0.916667
neg_430	PC(14:1(9Z)/22:0)	0.495091	-1.01423	0.00431947	1.40421	down	0.916667
neg_464	4-Nitrophenol	0.686554	-0.542555	0.00726319	1.32057	down	0.916667
neg_469	Glyceric acid 1,3-biphosphate	1.27701	0.35277	0.00784002	1.31958	up	0.916667
neg_476	Gln-KPA	0.354712	-1.49528	0.0186845	1.24506	down	0.916667
neg_5	L-(+)-Lactic acid	0.546811	-0.870886	0.00354422	1.42262	down	0.916667
neg_522	2,3-Dihydro-2,5-dihydoxy-6-methyl-4-H-pyran-4-one	2.24172	1.16461	0.00733384	1.35971	up	0.916667
neg_53	phosphonate	1.47204	0.55782	0.00280918	1.42132	up	0.916667
neg_544	2-Methylguanosine	46.2711	5.53204	0.0474192	1.15682	up	0.916667
neg_564	1-Methylpseudouridine	2.45312	1.29462	0.00447135	1.38946	up	0.916667
neg_578	3alpha,11beta,21-Trihydroxy-5beta-pregnan-20-one	1.71603	0.779074	0.00471799	1.37769	up	0.916667
neg_6	Î²-Nicotinamide adenine dinucleotide hydrate	4.51791	2.17566	0.0172132	1.29635	up	0.916667
neg_604	Arginyl-Serine	2.49108	1.31677	0.0233932	1.2315	up	0.916667
neg_99	Peonidin 3-O-glucoside	2.04695	1.03348	0.0415231	1.11117	up	0.916667
pos_120	coformycin	0.542913	-0.881208	0.00921211	1.33776	down	0.916667
pos_247	4-Phosphopantothenoylcysteine	2.99685	1.58345	0.0141706	1.27882	up	0.916667
pos_263	tryptophanhydroxamate	2.13189	1.09213	0.0296109	1.17549	up	0.916667
pos_277	CDP-DG(18:0/20:4(8Z,11Z,14Z,17Z))	0.115825	-3.10999	0.0294582	1.25787	down	0.916667
pos_284	4-Hydroxy-5-phenyltetrahydro-1,3-oxazin-2-one	4.45023	2.15388	0.00815654	1.3382	up	0.916667
pos_294	PC(22:5(4Z,7Z,10Z,13Z,16Z)/14:0)	0.468029	-1.09533	0.0148681	1.33853	down	0.916667
pos_299	Caprylic acid	1.45386	0.539891	0.00950307	1.31552	up	0.916667
pos_346	2'-Deoxyguanosine	0.365284	-1.45291	0.0409161	1.15013	down	0.916667
pos_412	3a,7a,12b-Trihydroxy-5b-cholanoic acid	0.920024	-0.120257	0.0157024	1.2673	down	0.916667
pos_416	1,2-cyclohexanedione	0.515405	-0.956222	0.0159144	1.2752	down	0.916667
pos_423	PI(14:0/16:1(9Z))	0.353684	-1.49947	0.00589847	1.38661	down	0.916667
pos_431	PE(18:1(9Z)/0:0)	1.77844	0.830613	0.00772874	1.33764	up	0.916667
pos_488	Orotidylic acid	0.62315	-0.682348	0.0032494	1.46086	down	0.916667
pos_534	Ethyl methionate	1.52452	0.608357	0.0343041	1.15017	up	0.916667
pos_576	1-[2,6,6-Trimethyl-1,3-cyclohexadien-1-yl]-2-buten-1-one	0.380023	-1.39584	0.00963054	1.42967	down	0.916667
pos_578	Glutaconic acid	2.75045	1.45967	0.0096638	1.33952	up	0.916667
pos_675	Compactin	0.508573	-0.975473	0.0112146	1.32173	down	0.916667
pos_799	Oxprenolol	2.47016	1.3046	0.0115097	1.29216	up	0.916667
neg_110	Malonic semialdehyde	2.91923	1.54559	0.0300444	1.15716	up	0.888889
neg_120	LysoPC(18:2(9Z,12Z))	3.95908	1.98516	0.0166491	1.28454	up	0.888889
neg_132	PC(18:0/18:3(9Z,12Z,15Z))	0.485283	-1.0431	0.00788823	1.32353	down	0.888889
neg_137	6,7-Dimethyl-8-(1-D-ribityl)lumazine	6.04815	2.59649	0.0388077	1.15709	up	0.888889
neg_140	Dolichyl b-D-glucosyl phosphate	2.29594	1.19909	0.01124	1.32142	up	0.888889
neg_149	Xanthylic acid	5.77476	2.52976	0.0278159	1.22261	up	0.888889
neg_153	1D-Myo-inositol 1,4,5,6-tetrakisphosphate	0.341772	-1.54889	0.00556838	1.36733	down	0.888889
neg_157	D-arabinonate	0.290291	-1.78443	0.0210634	1.2369	down	0.888889
neg_16	1-Stearoyl-sn-glycerol 3-phosphocholine	2.12494	1.08742	0.0236141	1.18973	up	0.888889
neg_167	D,L-gamma-methylphosphinothricin	3.20123	1.67862	0.0320804	1.148	up	0.888889
neg_180	Protoporphyrinogen IX	4.15438	2.05463	0.0323387	1.15671	up	0.888889
neg_197	IDP	0.687994	-0.539532	0.0316517	1.12789	down	0.888889
neg_225	2-Oxo-3-hydroxy-4-phosphobutanoic acid	0.670972	-0.575675	0.0336773	1.144	down	0.888889
neg_244	N-delta-(phosphonoacetyl)-L-ornithine	4.97233	2.31392	0.0221569	1.25844	up	0.888889
neg_286	4-Hydroxy-2-oxoglutaric acid	7.16673	2.84131	0.0273686	1.2503	up	0.888889
neg_292	5-hydroxy furancarboxylic acid	2.97774	1.57422	0.0327218	1.14093	up	0.888889
neg_301	L-Cystathionine	4.9576	2.30964	0.00940424	1.36644	up	0.888889
neg_303	5'-methylthioformycin	2.61397	1.38624	0.0424658	1.0902	up	0.888889
neg_319	Argininosuccinic acid	6.24344	2.64234	0.0391695	1.15847	up	0.888889
neg_322	Peonidin	4.30752	2.10686	0.0283238	1.23067	up	0.888889
neg_329	Oleic acid	2.69482	1.43019	0.0212422	1.19546	up	0.888889
neg_357	PC(o-16:1(9Z)/20:4(8Z,11Z,14Z,17Z))	0.425787	-1.2318	0.0162375	1.32891	down	0.888889
neg_377	Butyrylcarnitine	2.54467	1.34748	0.0275972	1.1771	up	0.888889
neg_401	4-Hydroxy-L-glutamic acid	2.98773	1.57905	0.0324691	1.16083	up	0.888889
neg_402	Thymine	1.70164	0.766922	0.0172619	1.28837	up	0.888889
neg_409	Dyspropterin	1.76614	0.820596	0.0436672	1.14199	up	0.888889
neg_449	CDP-DG(18:0/22:6(4Z,7Z,10Z,13Z,16Z,19Z))	0.794726	-0.33147	0.00587692	1.34942	down	0.888889
neg_470	alpha,alpha'-dipyridyl	3.26136	1.70548	0.0176435	1.23001	up	0.888889
neg_473	Fumaric acid	1.41002	0.495713	0.0102142	1.33201	up	0.888889
neg_48	PA(20:4(5Z,8Z,11Z,14Z)e/2:0)	2.83627	1.50399	0.0207364	1.20564	up	0.888889
neg_504	PA(16:1(9Z)/16:1(9Z))	0.54984	-0.862915	0.0258147	1.17749	down	0.888889
neg_512	alpha-(2,6-anhydro-3-deoxy-D-arabino-heptulopyranosid)onate 7-phosphate	5.36165	2.42268	0.0230612	1.26455	up	0.888889
neg_515	2',3'-Cyclic UMP	2.87364	1.52288	0.01296	1.29897	up	0.888889
neg_521	Arbutin 6-phosphate	4.58975	2.19841	0.0458633	1.0987	up	0.888889
neg_527	3-Hydroxyanthranilic acid	0.282166	-1.82539	0.00478664	1.3782	down	0.888889
neg_530	2-aminogalactopyranose	0.423203	-1.24058	0.0209568	1.21307	down	0.888889
neg_538	Mepivacaine	2.91937	1.54566	0.0234149	1.19746	up	0.888889
neg_540	Glutathione disulfide	2.02307	1.01654	0.0133454	1.27308	up	0.888889
neg_569	Deoxycoformycin	4.46548	2.15882	0.0177888	1.33135	up	0.888889
neg_590	Taurolithocholic acid	3.59317	1.84526	0.0192988	1.24602	up	0.888889
neg_591	Dexamethasone	1.77097	0.824537	0.0250463	1.19587	up	0.888889
neg_61	2-Hydroxy-2,4-pentadienoate	3.89358	1.9611	0.0324778	1.16041	up	0.888889
neg_7	Taurocholate	0.371396	-1.42897	0.0326859	1.18441	down	0.888889
neg_74	4-Hydroxy-2-oxopentanoate	2.12028	1.08425	0.0326824	1.13189	up	0.888889
neg_78	15(S)-HETE	1.91727	0.939053	0.0117264	1.2537	up	0.888889
neg_85	3-Hydroxypropionyl-CoA	9.42693	3.23679	0.0400285	1.17746	up	0.888889
neg_86	Glutathione episulfonium ion	1.39997	0.485398	0.0466623	1.07325	up	0.888889
pos_122	pteroyl-alpha-glutamylglutamate	14.9156	3.89875	0.0367298	1.20561	up	0.888889
pos_162	4-oxo-N-acetylneuraminate	0.448638	-1.15637	0.0244183	1.23417	down	0.888889
pos_163	Phosphoribosyl-AMP	2.48592	1.31378	0.0185846	1.25162	up	0.888889
pos_169	1-monohexadecanoylglycerol	0.557312	-0.843442	0.0261618	1.18912	down	0.888889
pos_239	Trypanothione disulfide	1.56351	0.644786	0.017078	1.22574	up	0.888889
pos_248	LysoPC(20:4(5Z,8Z,11Z,14Z))	3.75684	1.90952	0.0138376	1.30249	up	0.888889
pos_270	Homocarnosine	3.10691	1.63548	0.0121213	1.2752	up	0.888889
pos_271	octyl 2-acetamido-2-deoxy-alpha-D-glucopyranoside	1.52987	0.613407	0.0360791	1.18062	up	0.888889
pos_293	dGMP	1.45751	0.543505	0.0308855	1.16614	up	0.888889
pos_304	Salicin	44.348	5.4708	0.038292	1.20953	up	0.888889
pos_337	Acetyl adenylate	0.775221	-0.367321	0.0188998	1.19921	down	0.888889
pos_352	Dethiobiotin	1.35616	0.439526	0.0160446	1.24215	up	0.888889
pos_409	Cyanidin 3-O-(coumaroylglucoside)	3.60672	1.85069	0.0337314	1.18707	up	0.888889
pos_411	(1R)-Glutathionyl-(2R)-hydroxy-1,2-dihydronaphthalene	8.15979	3.02853	0.0168378	1.31501	up	0.888889
pos_42	Betaine	1.48453	0.570008	0.0136828	1.25167	up	0.888889
pos_454	dCMP	2.51332	1.32959	0.00983295	1.32397	up	0.888889
pos_504	3-hydroxy-2-isopropyl-4-methoxy-4-oxobutanoate	1.44587	0.531935	0.0081726	1.31604	up	0.888889
pos_523	Uridine 5'-monophosphate	2.67077	1.41726	0.0100696	1.31971	up	0.888889
pos_557	2-Succinyl-5-enolpyruvyl-6-hydroxy-3-cyclohexene-1-carboxylate	3.27135	1.70989	0.0452041	1.09376	up	0.888889
pos_563	4-Hexanolide	0.542159	-0.883212	0.0236195	1.18303	down	0.888889
pos_61	4,6-Dideoxy-4-oxo-dTDP-D-glucose	1.6896	0.756683	0.0327169	1.13476	up	0.888889
pos_636	Petunidin 3-O-(acetylglucoside)	6.68587	2.74112	0.0452484	1.12747	up	0.888889
pos_651	(25S)-5beta-spirostan-3beta-ol	1.62502	0.700457	0.0233962	1.19185	up	0.888889
pos_655	Biliverdin	2.5874	1.3715	0.00452754	1.37813	up	0.888889
pos_660	Nystatin	0.184951	-2.43479	0.0410927	1.15587	down	0.888889
pos_679	L-alpha-Glutamyl-L-tyrosine	2.07305	1.05176	0.0271625	1.15627	up	0.888889
pos_691	Valyl-Asparagine	0.699193	-0.516237	0.0330347	1.14091	down	0.888889
pos_732	Tryptophyl-Arginine	2.82506	1.49828	0.00727581	1.36744	up	0.888889
pos_774	PGF1a	2.52657	1.33718	0.0110511	1.29458	up	0.888889
pos_775	Cholesterol 3-sulfate	3.16908	1.66407	0.0170442	1.27754	up	0.888889
pos_90	Pentanoic acid	1.59489	0.673455	0.0423958	1.1555	up	0.888889
neg_122	Pyrroline hydroxycarboxylic acid	2.15799	1.10969	0.0416943	1.1438	up	0.861111
neg_126	PS(12:0/16:1(9Z))	0.743494	-0.427607	0.0287136	1.15702	down	0.861111
neg_222	L-Homoserine	0.440632	-1.18235	0.0179219	1.2618	down	0.861111
neg_258	2,3-dihydro-2,3-dihydroxybenzoate	2.91507	1.54353	0.0388405	1.13608	up	0.861111
neg_282	IPC 18:0;3/24:0;0	3.66659	1.87444	0.0228481	1.23793	up	0.861111
neg_296	5(S)-Hydroperoxyeicosatetraenoic acid	0.721508	-0.470913	0.0437237	1.11544	down	0.861111
neg_315	PS(16:0/18:1(9Z))	2.39572	1.26046	0.044991	1.12567	up	0.861111
neg_367	2'-Deoxyadenosine	1.43587	0.521923	0.0488097	1.08256	up	0.861111
neg_371	7-Methylguanosine 5'-phosphate	1.89083	0.919022	0.0271039	1.19394	up	0.861111
neg_431	UDP-N-acetylmuramoyl-L-alanyl-gamma-D-glutamyl-L-lysine	4.70115	2.23301	0.0325296	1.2033	up	0.861111
neg_519	Iminoaspartic acid	0.80545	-0.312134	0.0426665	1.09645	down	0.861111
neg_557	1-Oleoyl-sn-glycero-3-phosphocholine	2.20306	1.13951	0.0492017	1.05665	up	0.861111
pos_105	Porphobilinogen	1.69813	0.763947	0.0461988	1.11188	up	0.861111
pos_174	PI(12:0/16:1(9Z))	0.195779	-2.3527	0.0167681	1.32482	down	0.861111
pos_177	CDP-DG(18:1(11Z)/16:0)	0.387829	-1.36651	0.0448976	1.08095	down	0.861111
pos_18	Taurodeoxycholic acid	0.419169	-1.2544	0.028183	1.15047	down	0.861111
pos_236	NADP	21.4637	4.42382	0.0490634	1.14891	up	0.861111
pos_238	D-4'-Phosphopantothenate	2.09654	1.06801	0.0415906	1.14875	up	0.861111
pos_316	7-Methylguanosine 5'-phosphate	2.81698	1.49415	0.0273058	1.19377	up	0.861111
pos_317	(1/2,5,6)-2-(3-azibutylthio)-5,6-epoxy-3-cyclohexen-1-ol	1.3533	0.436482	0.0313509	1.11011	up	0.861111
pos_345	Cysteinylglycine	2.92256	1.54723	0.0216947	1.27386	up	0.861111
pos_361	9-[6(RS)-C-carboxamido-5,6,7-trideoxy-beta-D-ribo-octofuranosyl]-9H-purin-6-amine	2.3715	1.2458	0.0165321	1.24432	up	0.861111
pos_422	Citicoline	1.41397	0.499755	0.0346521	1.12113	up	0.861111
pos_438	sinefungin	3.52787	1.8188	0.0381003	1.15659	up	0.861111
pos_552	PC(P-18:0/22:2(13Z,16Z))	0.8986	-0.154249	0.0249937	1.19263	down	0.861111
pos_729	DL-Norvaline	1.31753	0.397835	0.0195315	1.22483	up	0.861111
neg_2	Xanthosine dihydrate	1.93219	0.950233	0.0365743	1.11098	up	0.833333
neg_210	cephalexin	6.72497	2.74953	0.0428981	1.13778	up	0.833333
neg_239	Fructose 1,6-bisphosphate	0.828491	-0.271442	0.0336753	1.14057	down	0.833333
neg_28	Indoxyl sulfate potassium salt	0.448925	-1.15545	0.0198437	1.28671	down	0.833333
neg_30	Sodium deoxycholate	1.95e-09	-28.9369	0.0143601	1.39126	down	0.833333
neg_32	Taurine	1.56036	0.641881	0.0185126	1.2958	up	0.833333
neg_459	L-Ala-gamma-D-Glu-DAP-D-Ala	1.88533	0.914819	0.0324753	1.18735	up	0.833333
neg_490	D-Fructose	0.521175	-0.94016	0.00920666	1.34401	down	0.833333
neg_493	S-Methyl 3-phospho-1-thio-D-glycerate	0.019059	-5.71338	0.00510475	1.52029	down	0.833333
neg_496	N-Acetyl-D-tyrosine	2.55574	1.35374	0.0114195	1.34774	up	0.833333
neg_498	3-Oxo-beta-ionone	0.69697	-0.520831	0.0382503	1.12925	down	0.833333
neg_553	Zearalenone	3.29284	1.71933	0.0465586	1.09438	up	0.833333
neg_555	3'-O-methylcytidine	0.709128	-0.495882	0.02146	1.20005	down	0.833333
neg_594	Salicyluric acid	1.68652	0.754053	0.0305026	1.16308	up	0.833333
neg_600	Resolvin D2	0.605216	-0.724479	0.0450133	1.08191	down	0.833333
neg_606	Lamivudine	2.32466	1.21702	0.0279051	1.17349	up	0.833333
neg_63	3-pyridinecarboxaldehyde adenine dinucleotide	0.757367	-0.400935	0.0491333	1.06774	down	0.833333
pos_155	D-Urobilinogen	0.182864	-2.45116	0.0423848	1.17799	down	0.833333
pos_191	Gamma-Glutamylcysteine	2.15403	1.10704	0.0350168	1.12862	up	0.833333
pos_235	Delphinidin 3-O-(coumaroylglucoside)	9.56e-10	-29.9629	0.0119833	1.39633	down	0.833333
pos_242	S-adenosyl-1,8-diamino-3-thiooctane	0.0333058	-4.90808	0.0499908	1.15484	down	0.833333
pos_274	Iminoaspartic acid	1.4179	0.503757	0.0318424	1.17612	up	0.833333
pos_278	Tetrahydrodipicolinate	2.98941	1.57986	0.0237469	1.25566	up	0.833333
pos_323	2,3-pentane-dione	0.370828	-1.43118	0.0254404	1.27744	down	0.833333
pos_335	UDP-N-acetylmuramoyl-L-alanyl-D-glutamate	0.0117273	-6.41398	0.0436539	1.18595	down	0.833333
pos_375	4beta-(hydroxymethyl)-4alpha-methyl-5alpha-cholest-7-en-3beta-ol	0.462148	-1.11357	0.0445332	1.07659	down	0.833333
pos_40	all cis-(6,9,12)-Linolenic acid	2.19427	1.13374	0.0210053	1.22902	up	0.833333
pos_461	Anserine	0.483102	-1.0496	0.0271208	1.18788	down	0.833333
pos_483	CDP-DG(16:0/16:0)	0.403347	-1.30991	0.0242929	1.23527	down	0.833333
pos_493	PI(18:1(9Z)/0:0)	0.310174	-1.68885	0.0147956	1.35538	down	0.833333
pos_526	5'-amino-5'-deoxyadenosine	1.39815	0.483519	0.0439909	1.11861	up	0.833333
pos_571	PI(18:0/0:0)	0.298178	-1.74575	0.0133608	1.37128	down	0.833333
pos_602	PE(17:0/16:0)	0.700755	-0.513017	0.0224767	1.21242	down	0.833333
pos_608	Nicotinic acid mononucleotide	1.61593	0.692363	0.0357261	1.10652	up	0.833333
pos_628	chelidamate	1.8979	0.924402	0.0283698	1.22534	up	0.833333
pos_637	Decanoyl-CoA (n-C10:0CoA)	1.83552	0.876188	0.0394149	1.12176	up	0.833333
pos_653	Threoninyl-Isoleucine	1.46888	0.554714	0.0380118	1.16598	up	0.833333
pos_72	fructoselysine	1.6698	0.739679	0.0199514	1.28261	up	0.833333
pos_740	1-Palmitoyl-sn-glycero-3-phosphocholine	2.36453	1.24155	0.0420542	1.09058	up	0.833333
pos_79	Glycyrrhyzin	0.479932	-1.0591	0.0323065	1.12452	down	0.833333
neg_127	Cer 18:0;3/18:0;1	0.794453	-0.331967	0.0474947	1.06135	down	0.805556
neg_304	D-Lactic acid	0.694946	-0.525027	0.0376785	1.12973	down	0.805556
neg_480	7-cyano-7-carbaguanine	1.35388	0.437097	0.0421375	1.10448	up	0.805556
neg_95	UDP-N-acetyl-3-(1-carboxyvinyl)-D-glucosamine	3.84575	1.94327	0.0280446	1.22179	up	0.805556
pos_136	PS(19:0/17:0)	0.496498	-1.01014	0.0418896	1.16725	down	0.805556
pos_161	CDP-Ethanolamine	4.14451	2.0512	0.032584	1.2123	up	0.805556
pos_550	Indoleacetaldehyde	0.225993	-2.14565	0.0348215	1.22203	down	0.805556
pos_693	Epothilone B	0.387711	-1.36695	0.036238	1.16864	down	0.805556
neg_283	PA(14:1(9Z)/16:0)	4.81251	2.26679	0.0412194	1.15545	up	0.777778
neg_392	D-Pantothenoyl-L-cysteine	3.4744	1.79676	0.0419519	1.14266	up	0.777778
neg_57	Phosphoribosyl formamidocarboxamide	1.65874	0.730091	0.0284817	1.18517	up	0.777778
neg_81	PS(18:0/0:0)	1.60545	0.68298	0.0351487	1.09677	up	0.777778
pos_216	dUMP	2.71658	1.44179	0.0429721	1.08312	up	0.777778
pos_298	PC(18:3(9Z,12Z,15Z)/20:0)	0.467832	-1.09594	0.0492952	1.09535	down	0.777778
pos_332	Choline	1.85609	0.892266	0.0405846	1.0918	up	0.777778
pos_574	N6-(1,2-Dicarboxyethyl)-AMP	5.44264	2.44431	0.0430281	1.15949	up	0.777778
pos_659	Tryptophyl-Glutamate	1.71005	0.774041	0.0364696	1.10329	up	0.777778
pos_705	2'-O-methylcytidine	1.59919	0.67734	0.0445745	1.08894	up	0.777778
pos_778	Arachidonoylglycine	1.76623	0.820672	0.0308638	1.15061	up	0.777778
neg_466	Sucrose-6-phosphate	2.204	1.14012	0.0462619	1.11804	up	0.75
neg_77	S-adenosyl-L-(2 hydroxyl-4-methylthio)butyrate	5.43635	2.44264	0.0444748	1.14218	up	0.75
neg_475	Glutathione	3.16434	1.66191	0.0481903	1.12419	up	0.722222
pos_441	4-Amino-5-hydroxymethyl-2-methylpyrimidine	0.739066	-0.436224	0.0464042	1.11405	down	0.722222

### Sheet: Sheet1
neg_105	2,5-diamino-6-hydroxy-4-(5-phosphoribosylamino)pyrimidine
neg_129	5-Phenyl-1,3-oxazinane-2,4-dione
neg_130	IPC 18:0;3/18:0;1
neg_271	5-Phosphoribosylamine
neg_291	dihydro-10-thiopteroate
neg_306	Decanal
neg_313	Nonanoic acid
neg_317	Sarcosine
neg_324	D-Erythrose 4-phosphate
neg_348	(R)-Pantoate
neg_378	CDPglucose
neg_387	Diaminopimelic acid
neg_4	(-)-Riboflavin
neg_439	octyl beta-1,6-D-galactofuranosyl-alpha-D-glucopyranoside
neg_446	L-Arabinose
neg_455	2-Methyl-4-amino-5-hydroxymethylpyrimidine diphosphate
neg_497	DDP-N-acetylmuramoyl-L-alanyl-D-glutamate
neg_54	NMNH
neg_58	PS(17:0/19:0)
neg_586	Ginkgolic Acid
neg_69	1-phospho-N-acetylmuramoyl-L-alanyl-D-glutamate
neg_80	3-(3-Hydroxyphenyl)propanoic acid
neg_82	PS(18:0/18:1(9Z))
neg_87	PE(16:0/18:1(11Z))
pos_130	Leukotriene D4
pos_266	Aminoadipic acid
pos_275	UDPglucose
pos_510	Peonidin
pos_518	2-Phenyl-1,3-propanediol monocarbamate
pos_530	lignoceric acid
pos_625	L-Glutamine
pos_638	2,5-diamino-6-hydroxy-4-(5-phosphoribosylamino)pyrimidine
pos_787	Valyl-Lysine
pos_801	9(S)-HOTrE
neg_102	(S)(+)-Allantoin
neg_131	PC(20:5(5Z,8Z,11Z,14Z,17Z)/P-16:0)
neg_133	3-dehydroquinate
neg_141	PE(17:0/14:0)
neg_144	2-Phospho-4-(cytidine 5'-diphospho)-2-C-methyl-D-erythritol
neg_170	FAD
neg_174	PE(16:1(9Z)/0:0)
neg_198	Myricetin 3-O-glucoside
neg_219	levallorphan
neg_233	2'-Deoxyguanosine
neg_267	1-monohexadecanoylglycerol
neg_309	pteroyl-gamma-glutamyl-gamma-glutamylglutamate
neg_31	Sodium taurolithocholate
neg_336	PE(17:0/17:0)
neg_374	Pyruvaldehyde
neg_411	N-Acetyl-D-phenylalanine
neg_416	octyl 2-acetamido-2-deoxy-alpha-D-glucopyranoside
neg_440	PS(17:0/18:1(11Z))
neg_442	Adenine
neg_448	DG(16:0/16:1(9Z)/0:0)
neg_45	Oxidized glutathione
neg_49	Ethylphosphate
neg_492	Indoleacetaldehyde
neg_533	D-mannosamine
neg_537	UDP-N-acetyl-D-mannosamine
neg_572	Vindoline
neg_593	Hexadecanedioic acid
neg_610	1-Deoxynojirimycin
neg_622	pregnenolone sulfate
neg_66	alpha-D-glucosamine 1-phosphate
neg_96	PS(19:0/16:0)
pos_1	Taurocholate
pos_14	Hypoxanthine
pos_196	diacetylchitobiose-6-phosphate
pos_200	5'-(dimethylsulfonio)-5'-deoxyadenosine
pos_313	Oxoglutaric acid
pos_315	Cytidine monophosphate
pos_320	L-gamma-Glutamyl-L-alanine
pos_327	Quercetin 3-O-glucoside
pos_386	tridecaprenyl diphosphate
pos_401	N2-hydroxyguanosine 5'-monophosphate
pos_44	D-Glucose 6-phosphate potassium salt
pos_455	Delphinidin 3-O-glucoside
pos_462	PI(14:0/0:0)
pos_490	vitispirane
pos_546	CMP-3-deoxy-D-manno-octulosonate
pos_559	Resveratrol
pos_591	2-(3-Carboxy-3-(methylammonio)propyl)-L-histidine
pos_654	Isoleucyl-Threonine
pos_656	2,3-Dinor-11b-PGF2a
pos_686	Erucic acid
pos_692	Fumonisin B1
pos_701	APGPR Enterostatin
pos_706	N,N'-Diacetylchitobiose
pos_728	Progesterone
pos_749	Loganic Acid
pos_762	N-Acetylserotonin
neg_134	S-(Formylmethyl)glutathione
neg_154	Beta-pseudouridine
neg_251	Petunidin 3-O-(coumaroylglucoside)
neg_342	2-Aminobenzoic acid
neg_354	2,5-diketo-D-gluconate
neg_40	Xanthine
neg_430	PC(14:1(9Z)/22:0)
neg_464	4-Nitrophenol
neg_469	Glyceric acid 1,3-biphosphate
neg_476	Gln-KPA
neg_5	L-(+)-Lactic acid
neg_522	2,3-Dihydro-2,5-dihydoxy-6-methyl-4-H-pyran-4-one
neg_53	phosphonate
neg_544	2-Methylguanosine
neg_564	1-Methylpseudouridine
neg_578	3alpha,11beta,21-Trihydroxy-5beta-pregnan-20-one
neg_6	Î²-Nicotinamide adenine dinucleotide hydrate
neg_604	Arginyl-Serine
neg_99	Peonidin 3-O-glucoside
pos_120	coformycin
pos_247	4-Phosphopantothenoylcysteine
pos_263	tryptophanhydroxamate
pos_277	CDP-DG(18:0/20:4(8Z,11Z,14Z,17Z))
pos_284	4-Hydroxy-5-phenyltetrahydro-1,3-oxazin-2-one
pos_294	PC(22:5(4Z,7Z,10Z,13Z,16Z)/14:0)
pos_299	Caprylic acid
pos_346	2'-Deoxyguanosine
pos_412	3a,7a,12b-Trihydroxy-5b-cholanoic acid
pos_416	1,2-cyclohexanedione
pos_423	PI(14:0/16:1(9Z))
pos_431	PE(18:1(9Z)/0:0)
pos_488	Orotidylic acid
pos_534	Ethyl methionate
pos_576	1-[2,6,6-Trimethyl-1,3-cyclohexadien-1-yl]-2-buten-1-one
pos_578	Glutaconic acid
pos_675	Compactin
pos_799	Oxprenolol
neg_110	Malonic semialdehyde
neg_120	LysoPC(18:2(9Z,12Z))
neg_132	PC(18:0/18:3(9Z,12Z,15Z))
neg_137	6,7-Dimethyl-8-(1-D-ribityl)lumazine
neg_140	Dolichyl b-D-glucosyl phosphate
neg_149	Xanthylic acid
neg_153	1D-Myo-inositol 1,4,5,6-tetrakisphosphate
neg_157	D-arabinonate
neg_16	1-Stearoyl-sn-glycerol 3-phosphocholine
neg_167	D,L-gamma-methylphosphinothricin
neg_180	Protoporphyrinogen IX
neg_197	IDP
neg_225	2-Oxo-3-hydroxy-4-phosphobutanoic acid
neg_244	N-delta-(phosphonoacetyl)-L-ornithine
neg_286	4-Hydroxy-2-oxoglutaric acid
neg_292	5-hydroxy furancarboxylic acid
neg_301	L-Cystathionine
neg_303	5'-methylthioformycin
neg_319	Argininosuccinic acid
neg_322	Peonidin
neg_329	Oleic acid
neg_357	PC(o-16:1(9Z)/20:4(8Z,11Z,14Z,17Z))
neg_377	Butyrylcarnitine
neg_401	4-Hydroxy-L-glutamic acid
neg_402	Thymine
neg_409	Dyspropterin
neg_449	CDP-DG(18:0/22:6(4Z,7Z,10Z,13Z,16Z,19Z))
neg_470	alpha,alpha'-dipyridyl
neg_473	Fumaric acid
neg_48	PA(20:4(5Z,8Z,11Z,14Z)e/2:0)
neg_504	PA(16:1(9Z)/16:1(9Z))
neg_512	alpha-(2,6-anhydro-3-deoxy-D-arabino-heptulopyranosid)onate 7-phosphate
neg_515	2',3'-Cyclic UMP
neg_521	Arbutin 6-phosphate
neg_527	3-Hydroxyanthranilic acid
neg_530	2-aminogalactopyranose
neg_538	Mepivacaine
neg_540	Glutathione disulfide
neg_569	Deoxycoformycin
neg_590	Taurolithocholic acid
neg_591	Dexamethasone
neg_61	2-Hydroxy-2,4-pentadienoate
neg_7	Taurocholate
neg_74	4-Hydroxy-2-oxopentanoate
neg_78	15(S)-HETE
neg_85	3-Hydroxypropionyl-CoA
neg_86	Glutathione episulfonium ion
pos_122	pteroyl-alpha-glutamylglutamate
pos_162	4-oxo-N-acetylneuraminate
pos_163	Phosphoribosyl-AMP
pos_169	1-monohexadecanoylglycerol
pos_239	Trypanothione disulfide
pos_248	LysoPC(20:4(5Z,8Z,11Z,14Z))
pos_270	Homocarnosine
pos_271	octyl 2-acetamido-2-deoxy-alpha-D-glucopyranoside
pos_293	dGMP
pos_304	Salicin
pos_337	Acetyl adenylate
pos_352	Dethiobiotin
pos_409	Cyanidin 3-O-(coumaroylglucoside)
pos_411	(1R)-Glutathionyl-(2R)-hydroxy-1,2-dihydronaphthalene
pos_42	Betaine
pos_454	dCMP
pos_504	3-hydroxy-2-isopropyl-4-methoxy-4-oxobutanoate
pos_523	Uridine 5'-monophosphate
pos_557	2-Succinyl-5-enolpyruvyl-6-hydroxy-3-cyclohexene-1-carboxylate
pos_563	4-Hexanolide
pos_61	4,6-Dideoxy-4-oxo-dTDP-D-glucose
pos_636	Petunidin 3-O-(acetylglucoside)
pos_651	(25S)-5beta-spirostan-3beta-ol
pos_655	Biliverdin
pos_660	Nystatin
pos_679	L-alpha-Glutamyl-L-tyrosine
pos_691	Valyl-Asparagine
pos_732	Tryptophyl-Arginine
pos_774	PGF1a
pos_775	Cholesterol 3-sulfate
pos_90	Pentanoic acid
neg_122	Pyrroline hydroxycarboxylic acid
neg_126	PS(12:0/16:1(9Z))
neg_222	L-Homoserine
neg_258	2,3-dihydro-2,3-dihydroxybenzoate
neg_282	IPC 18:0;3/24:0;0
neg_296	5(S)-Hydroperoxyeicosatetraenoic acid
neg_315	PS(16:0/18:1(9Z))
neg_367	2'-Deoxyadenosine
neg_371	7-Methylguanosine 5'-phosphate
neg_431	UDP-N-acetylmuramoyl-L-alanyl-gamma-D-glutamyl-L-lysine
neg_519	Iminoaspartic acid
neg_557	1-Oleoyl-sn-glycero-3-phosphocholine
pos_105	Porphobilinogen
pos_174	PI(12:0/16:1(9Z))
pos_177	CDP-DG(18:1(11Z)/16:0)
pos_18	Taurodeoxycholic acid
pos_236	NADP
pos_238	D-4'-Phosphopantothenate
pos_316	7-Methylguanosine 5'-phosphate
pos_317	(1/2,5,6)-2-(3-azibutylthio)-5,6-epoxy-3-cyclohexen-1-ol
pos_345	Cysteinylglycine
pos_361	9-[6(RS)-C-carboxamido-5,6,7-trideoxy-beta-D-ribo-octofuranosyl]-9H-purin-6-amine
pos_422	Citicoline
pos_438	sinefungin
pos_552	PC(P-18:0/22:2(13Z,16Z))
pos_729	DL-Norvaline
neg_2	Xanthosine dihydrate
neg_210	cephalexin
neg_239	Fructose 1,6-bisphosphate
neg_28	Indoxyl sulfate potassium salt
neg_30	Sodium deoxycholate
neg_32	Taurine
neg_459	L-Ala-gamma-D-Glu-DAP-D-Ala
neg_490	D-Fructose
neg_493	S-Methyl 3-phospho-1-thio-D-glycerate
neg_496	N-Acetyl-D-tyrosine
neg_498	3-Oxo-beta-ionone
neg_553	Zearalenone
neg_555	3'-O-methylcytidine
neg_594	Salicyluric acid
neg_600	Resolvin D2
neg_606	Lamivudine
neg_63	3-pyridinecarboxaldehyde adenine dinucleotide
pos_155	D-Urobilinogen
pos_191	Gamma-Glutamylcysteine
pos_235	Delphinidin 3-O-(coumaroylglucoside)
pos_242	S-adenosyl-1,8-diamino-3-thiooctane
pos_274	Iminoaspartic acid
pos_278	Tetrahydrodipicolinate
pos_323	2,3-pentane-dione
pos_335	UDP-N-acetylmuramoyl-L-alanyl-D-glutamate
pos_375	4beta-(hydroxymethyl)-4alpha-methyl-5alpha-cholest-7-en-3beta-ol
pos_40	all cis-(6,9,12)-Linolenic acid
pos_461	Anserine
pos_483	CDP-DG(16:0/16:0)
pos_493	PI(18:1(9Z)/0:0)
pos_526	5'-amino-5'-deoxyadenosine
pos_571	PI(18:0/0:0)
pos_602	PE(17:0/16:0)
pos_608	Nicotinic acid mononucleotide
pos_628	chelidamate
pos_637	Decanoyl-CoA (n-C10:0CoA)
pos_653	Threoninyl-Isoleucine
pos_72	fructoselysine
pos_740	1-Palmitoyl-sn-glycero-3-phosphocholine
pos_79	Glycyrrhyzin
neg_127	Cer 18:0;3/18:0;1
neg_304	D-Lactic acid
neg_480	7-cyano-7-carbaguanine
neg_95	UDP-N-acetyl-3-(1-carboxyvinyl)-D-glucosamine
pos_136	PS(19:0/17:0)
pos_161	CDP-Ethanolamine
pos_550	Indoleacetaldehyde
pos_693	Epothilone B
neg_283	PA(14:1(9Z)/16:0)
neg_392	D-Pantothenoyl-L-cysteine
neg_57	Phosphoribosyl formamidocarboxamide
neg_81	PS(18:0/0:0)
pos_216	dUMP
pos_298	PC(18:3(9Z,12Z,15Z)/20:0)
pos_332	Choline
pos_574	N6-(1,2-Dicarboxyethyl)-AMP
pos_659	Tryptophyl-Glutamate
pos_705	2'-O-methylcytidine
pos_778	Arachidonoylglycine
neg_466	Sucrose-6-phosphate
neg_77	S-adenosyl-L-(2 hydroxyl-4-methylthio)butyrate
neg_475	Glutathione
pos_441	4-Amino-5-hydroxymethyl-2-methylpyrimidine
